# Compost amendments to potato soils enrich yield-associated members of soil microbiomes across the continental US

**DOI:** 10.1101/2025.02.26.640387

**Authors:** Scott A. Klasek, James E. Crants, Kenneth E. Frost, Brenda K. Schroeder, Carl J. Rosen, Linda L. Kinkel

## Abstract

Plant health is regulated by complex consortia of soil microbes with growth-promoting and pathogenic functions. In potato production, various soil management practices are undertaken to boost yields and suppress diseases, but connections between these practices, soil microbiomes, and tuber yields have not been characterized across diverse growing regions. To identify growing practices and microbes associated with increased yields, we established four-year field trials across eight US sites from Oregon to Maine that consisted of controls, fumigations, organic amendments, and mustard incorporations. Soil microbiomes consisted of 16S and ITS amplicon sequences from bacteria and microeukaryotes, respectively. While soil treatments influenced microbiomes differently across all field sites, eukaryotes were more sensitive than bacteria to all treatments. Soil treatments impacted proportions of distinct amplicon sequence variants (ASVs), and associations between ASVs and tuber yields varied within genus-level taxonomy and across field sites. Forty-five ASVs were identified as both treatment-impacted and yield-associated within any field site. Models identified three of thirteen compost amendment scenarios and one of thirteen fumigation scenarios that increased tuber yields by increasing proportions of these taxa within soil microbiomes. These ASVs were not influenced by treatment-associated changes in soil nutrients or organic matter, highlighting complex relationships within specific field sites that require further study to achieve the goal of implementing sustainable, microbiome-informed potato production techniques.

**Importance:** Soil microbes play diverse and interconnected roles in mediating plant health, growth, and disease, but understanding the specifics of how they work and applying them across different agricultural systems remains a challenge. To address this, we amassed a dataset from eight potato field sites across major US growing regions consisting of nearly two thousand soil bacterial and fungal microbiomes paired with soil chemical and tuber yield data. We describe how soil microbiomes are impacted by different soil treatments (compost amendments, chemical fumigation, and mustard incorporation), and identify treatments that boosted yields by up to 23% by increasing proportions of certain bacterial or fungal sequences. Compost amendments affected yield-associated taxa more often than other soil treatments, but these effects varied by rotation length and growing region. Changes to soil chemistry resulting from specific soil treatments did not influence abundances of yield-associated taxa, suggesting that the ways in which they may act to maintain plant vigor are field-specific and complex, calling for further study.
