## Supplementary material for "Compost amendments to potato soils enrich yield-associated members of soil microbiomes across the continental US": table_S1

Field Site	Rotation	Cultivar	Number of replicate plots	Treatment Category	Amendment	Fumigant	Mustard	Four-year Treatment Description	2018	2019	2020	2021	2022	Purpose of treatment
CO	2	Burbank	5	Control				Barley/burbank/cover/burbank		Barley	Russet Burbank	Cover crop*, fall tillage	Russet Burbank	Control variety - standard rotation
CO	2	Norkotah	5	Control				Barley/norkotah/cover/norkotah		Barley	Russet Norkotah	Cover crop, fall tillage	Russet Norkotah	Standard variety 1 - standard rotation
CO	2	Norkotah	5	Amended	Compost			Barley/norkotah with 2 tons per acre compost/cover/norkotah with 2 tons per acre compost		Barley	Russet Norkotah, 2 tons Spring compost	Cover crop, fall tillage	Russet Norkotah, 2 tons Spring compost	Standard variety 1 - conventional compost
CO	2	Canela	5	Amended	Compost			Barley/canela with 2 tons per acre compost/cover/canela with 2 tons per acre compost		Barley	Canela Russet, 2 tons Spring compost	Cover crop, fall tillage	Canela Russet, 2 tons Spring compost	Standard variety 2 - conventional compost
CO	2	Canela	5	Control				Quinoa/canela/cover/canela		Quinoa	Canela Russet	Cover crop, fall tillage	Canela Russet	Standard variety 2 - quinoa
CO	2	Norkotah	5	Control				Cover/norkotah/cover/norkotah		Cover crop, fall tillage1	Russet Norkotah	Cover crop, fall tillage	Russet Norkotah	Cover-potato
CO	3	Canela	5	Control				Canela/barley/cover/canela		Canela Russet	Barley	Cover crop, fall tillage	Canela Russet	Standard variety 2 - 3-year cover
CO	3	Norkotah	5	Control				Norkotah/barley/cover/norkotah		Russet Norkotah	Barley	Cover crop, fall tillage	Russet Norkotah	Standard variety 1 - 3-year cover
CO	3	Canela	5	Amended	Compost			Canela/barley with 5 tons per acre compost/cover/canela		Canela Russet	Barley, 5 T/acre compost	Cover crop, fall tillage	Canela Russet, 5 tons Spring compost	Standard variety 1 - intense compost
CO	3	Norkotah	5	Amended	Compost			Norkotah/barley with 5 tons per acre compost/quinoa/norkotah		Russet Norkotah	Barley, 5 T/acre compost	Cover crop, fall tillage	Russet Norkotah, 5 tons Spring compost	Standard variety 2 - intense compost
CO	3	Canela	5	Amended	Compost			Canela/barley with 2 tons per acre compost/cover/canela		Canela Russet	Barley, 2 T/ac compost	Cover crop, fall tillage	Canela Russet, 2 tons Spring compost	Standard variety 1 - conventional compost
CO	3	Norkotah	5	Amended	Compost			Norkotah/barley with 2 tons per acre compost/cover/norkotah		Russet Norkotah	Barley, 2 T/ac compost	Cover crop, fall tillage	Russet Norkotah, 2 tons Spring compost	Standard variety 2 - conventional compost
ID	2	Burbank	4	Control				Wheat/burbank/wheat/burbank		Spring wheat	Russet Burbank	Spring wheat	Russet Burbank	Control variety - no fumigation
ID	2	Norkotah	4	Control				Wheat/norkotah/wheat/norkotah		Spring wheat	Russet Norkotah	Spring wheat	Russet Norkotah	Early variety - no fumigation
ID	2	Norkotah	4	Fumigated		Metam Sodium		Wheat/Norkotah with metam/wheat/norkotah with metam		Spring wheat, fall metam sodium	Russet Norkotah	Spring wheat, fall metam sodium	Russet Norkotah	Early variety - with fumigation
ID	2	Norkotah	4	Control				Radish, peas, and turnips incorporated as green manure/norkotah/radish, peas, and turnips incorporated as green manure with winter peas cover/norkotah		Summer green manure**	Russet Norkotah	Summer green manure	Russet Norkotah	Early variety - summer green manure
ID	2	Norkotah	4	Amended	Compost			Wheat with compost/norkotah/wheat with compost/norkotah		10 T/acre spring compost, spring wheat	Russet Norkotah	10 T/acre spring compost, spring wheat	Russet Norkotah	Early variety - intense compost
ID	2	Norkotah	4	Amended	Compost			Radish, peas, and turnips incorporated as green manure with compost/norkotah/radish, peas, and turnips incorporated as green manure with compost and winter peas cover/norkotah		10 T/acre spring compost, summer green manure	Russet Norkotah	10 T/acre spring compost, summer green manure	Russet Norkotah	Early variety - "kitchen sink"
ID	3	Burbank	4	Control				Burbank/corn/wheat/burbank		Russet Burbank	Silage corn	Spring wheat	Russet Burbank	Control variety - no fumigation
ID	3	Norkotah	4	Control				Norkotah/corn/wheat/norkotah		Russet Norkotah	Silage corn	Spring wheat	Russet Norkotah	Early variety - no fumigation
ID	3	Norkotah	4	Fumigated		Metam Sodium		Norkotah with metam/corn/wheat/norkotah with metam	Fall metam sodium	Russet Norkotah	Silage corn	Spring wheat, fall metam sodium	Russet Norkotah	Early variety - with fumigation
ID	3	Norkotah	4	Control				Norkotah/corn/radish, peas, and turnips incorporated as green manure with winter peas cover/norkotah		Russet Norkotah	Silage corn	Summer green manure 2	Russet Norkotah	Early variety - summer green manure
ID	3	Norkotah	4	Amended	Compost			Norkotah/corn with compost/wheat with compost/norkotah		Russet Norkotah	10 T/acre spring compost, silage corn	10 T/acre spring compost, spring wheat	Russet Norkotah	Early variety - intense compost
ID	3	Norkotah	4	Amended	Compost			Norkotah/corn with compost/radish, peas, and turnips incorporated as green manure with compost and winter peas cover/norkotah		Russet Norkotah	10 T/acre spring compost, silage corn	10 T/acre spring compost, summer green manure	Russet Norkotah	Early variety - "kitchen sink"
ME1	2	Burbank	5	Control				Barley and red clover/russet burbank/barley and red clover/russet burbank	Oat	Barley / red clover	Russet Burbank	Barley / red clover	Russet Burbank	Standard practice, Verticillium and pink rot susceptible
ME1	2	Caribou	5	Control				Barley and ryegrass/caribou russet/barley and ryegrass/caribou russet	Oat	Barley / ryegrass	Caribou Russet	Barley / ryegrass	Caribou Russet	Standard practice, new Maine variety
ME1	2	Burbank	5	Amended	Compost			Barley and ryegrass with compost/russet burbank/canola and winter rye with compost/russet burbank	Oat	Barley / ryegrass	5.8 T/ac compost, Russet Burbank	Canola then winter rye	5.8 T/ac compost, Russet Burbank	Improved Russet Burbank rotation with compost
ME1	2	Caribou	5	Control			1	Barley and ryegrass/caribou russet and winter rye/mustard green manure with rapeseed cover/caribou russet with winter rye	Oat	Barley / ryegrass	Caribou Russet then winter rye	Mustard green manure then rapeseed cover	Caribou Russet then winter rye	Disease suppression
ME1	2	Caribou	5	Amended	Compost			Barley and ryegrass with compost/caribou russet with winter rye/peas and buckwheat/caribou russet with winter rye	Oat	Barley / ryegrass	5.8 T/ac compost, Caribou Russet then winter rye	Peas then buckwheat	Caribou Russet then winter rye	Pulse crop, cover crops, compost (1 in 4 years)
ME1	2	Burbank	5	Fumigated		Metam Sodium		Barley and clover with fumigation/russet burbank/barley and clover with fumigation/russet burbank	Oat	Barley / red clover	Fumigation, Russet Burbank	Barley / red clover	Fumigation, Russet Burbank	Standard with fumigation
ME1	3	Burbank	5	Control				Russet burbank/barley and red clover/canola/russet burbank	Oat	Russet Burbank	Barley / red clover	Canola	Russet Burbank	Standard practice, Verticillium and pink rot susceptible
ME1	3	Caribou	5	Control				Caribou russet/barley and ryegrass/canola and winter rye/caribou russet	Oat	Caribou Russet	Barley / ryegrass	Canola then winter rye	Caribou Russet	Standard practice, new Maine variety
ME1	3	Burbank	5	Amended	Compost			Russet burbank with compost/barley and ryegrass/canola and winter rye with compost/russet burbank	Oat	5.8 T/ac compost, Russet Burbank	Barley / ryegrass	Canola then winter rye	5.8 T/ac compost, Russet Burbank	Improved Russet Burbank rotation with compost
ME1	3	Caribou	5	Control			1	Caribou russet and winter rye/peas and buckwheat/mustard green manure with rapeseed cover/caribou russet with winter rye	Oat	Caribou Russet then winter rye	Peas then buckwheat	Mustard green manure then rapeseed cover	Caribou Russet then winter rye	Disease suppression
ME1	3	Burbank	5	Control				Russet burbank/soybean/corn/russet burbank	Oat	Russet Burbank	Soybean	Corn	Russet Burbank	Midwest standard
ME1	3	Caribou	5	Control				Caribou russet with oats and clover/ broccoli, buckwheat, and garlic/sudangrass/caribou russet with oats and clover	Oat	Caribou Russet then oats / clover	Broccoli then buckwheat then garlic	Mustard green manure then rapeseed cover	Caribou Russet then oats / clover	Intensive potato-veg-cover
MI	2	Burbank	5	Fumigated		Metam Sodium		Corn/russet burbank with fumigation/winter wheat with tillage radish and oat/russet burbank		Corn, fall metam sodium	Russet Burbank	Wheat then tillage radish + oat, fall fumigant	Russet Burbank	Standard practice, Verticillium susceptible
MI	2	Superior	5	Control				Corn/superior/winter wheat with tillage radish and oat/superior		Corn	Superior	Wheat then tillage radish + oat	Superior	Worst-case standard practice, local Verticillium susceptible, non-fumigated
MI	2	Superior	5	Fumigated		Chloropicrin		Corn/superior with fumigation/winter wheat w tillage radish and oat/superior		Corn, fall chloropicrin	Superior	Wheat then tillage radish + oat, fall fumigant	Superior	Standard practice, local Verticillium susceptible
MI	2	Superior	5	Amended/Fumigated	Chicken Manure	Chloropicrin		Corn with 1 ton per acre chicken manure/superior with fumigation and 2 tons per acre chicken manure/ winter wheat with 1 ton per acre chicken manure and tillage radish and oat/superior with 2 tons per acre chicken manure		Corn + 1 T/ac chicken litter***, fall chloropicrin	Superior + 2 T/ac chicken litter	Wheat then tillage radish + oat + 1 T/ac chicken litter, fall fumigant	Superior + 2 T/ac chicken litter	Microbiome optimizer with carbon amendment
MI	2	Snowden	5	Fumigated		Chloropicrin		Corn and rye/snowden with fumigation/winter wheat with tillage radish and oat/snowden		Corn then rye, fall chloropicrin	Snowden then rye	Wheat then tillage radish + oat, fall fumigant	Snowden then rye	Microbiome optimizer
MI	2	Superior	5	Amended/Fumigated	Chicken Manure	Chloropicrin		Corn and rye with 1 ton per acre chicken manure/superior with fumigation and 2 tons per acre chicken manure/winter wheat with 1 ton per acre chicken manure and tillage radish and oat/superior w 2 tons per acre chicken manure		Corn + 1 T/ac chicken litter, rye, fall chloropicrin	Superior + 2 T/ac chicken litter, fall mustard, rye	Wheat then tillage radish + oat + 1 T/ac chicken litter	Superior + 2 T/ac chicken litter, fall mustard, rye cover	Kitchen sink, microbiome optimizer
MI	3	Burbank	5	Fumigated		Metam Sodium		Spring metam sodium, Russet burbank, winter wheat w tillage radish and oat, corn, Russet burbank		Spring metam sodium, Russet Burbank	Wheat then tillage radish + oat	Corn, fall fumigant	Russet Burbank	Standard practice, Verticillium susceptible
MI	3	Superior	5	Control				Superior/winter wheat with tillage radish and oat/corn/superior		Superior	Wheat then tillage radish + oat	Corn	Superior	Worst case standard practice, local Verticillium susceptible, non-fumigated
MI	3	Superior	5	Fumigated		Chloropicrin		Superior with fumigation/winter wheat w tillage radish and oat/corn/superior		Spring chloropicrin, Superior	Wheat then tillage radish + oat	Corn, fall fumigant	Superior	Standard practice, local Verticillium susceptible
MI	3	Superior	5	Amended/Fumigated	Chicken Manure	Chloropicrin		Superior with fumigation and 2 tons per acre chicken manure/winter wheat with 1 ton per acre chicken manure and tillage radish and oat/corn with 1 ton per acre chicken manure/superior with 2 tons per acre chicken manure		Spring chloropicrin, Superior + 2 T/ac chicken litter	Wheat then tillage radish + oat + 1 T/ac chicken litter	Corn + 1 T/ac chicken litter, fall fumigant	Superior + 2 T/ac chicken litter	Microbiome optimizer with carbon amendment
MI	3	Snowden	5	Fumigated		Chloropicrin		Snowden with fumigation/winter wheat with tillage radish and oat/corn and rye/snowden		Spring chloropicrin, Snowden then rye	Wheat then tillage radish + oat	Corn then rye, fall fumigant	Snowden then rye	Microbiome optimizer
MI	3	Superior	5	Amended/Fumigated	Chicken Manure	Chloropicrin		Superior with fumigation and 2 tons per acre chicken manure/winter wheat w 1 ton per acre chicken manure and tillage radish and oat/corn w 1 ton per acre chicken manure and rye/superior w 2 tons per acre chicken manure		Spring chloropicrin, Superior + 2 T/ac chicken litter, fall mustard, rye	Wheat then tillage radish + oat + 1 T/ac chicken litter	Corn + 1 T/ac chicken litter, rye	Superior + 2 T/ac chicken litter, fall mustard, rye cover	Kitchen sink, microbiome optimizer
MN1	2	Burbank	5	Fumigated		Metam Sodium		Soybean/russet burbank with fumigation and rye cover/soybean/russet burbank with fumigation and rye cover	Soybean	Soybean, fall metam sodium	Russet Burbank then rye	Soybean, fall metam sodium	Russet Burbank	Standard practice, Verticillium susceptible
MN1	2	Norkotah	5	Fumigated		Metam Sodium		Soybean/norkotah with fumigation and rye cover/soybean/norkotah with fumigation and rye cover	Soybean	Soybean, fall metam sodium	Russet Norkotah then rye	Soybean, fall metam sodium	Russet Norkotah	Standard practice, scab susceptible
MN1	2	Bannock	5	Control				Soybean/bannock with rye cover/soybean/bannock with rye cover	Soybean	Soybean	Bannock Russet then rye	Soybean	Bannock Russet	Standard practice, Verticillium resistant
MN1	2	Burbank	5	Amended	Turkey Manure		1	Soybean/russet burbank with fumigation, 5.1 tons per acre turkey manure, and rye cover/field peas and caliente 199 mustard cover/russet burbank with turkey manure and rye cover	Soybean	Soybean, fall metam sodium	Russet Burbank + 5.1 T/ac turkey manure then rye	Field peas, then mustard cv 'Caliente 199' cover	Russet Burbank + 3 T/ac turkey manure	Microbiome optimizer
MN1	2	Norkotah	5	Amended	Turkey Manure		1	Soybean/russet norkotah with fumigation, 5.1 tons per acre turkey manure, and rye cover/field peas with caliente 199 mustard cover/russet norkotah with turkey manure and rye cover	Soybean	Soybean, fall metam sodium	Russet Norkotah + 5.1 T/ac turkey manure then rye	Field peas, then mustard cv 'Caliente 199' cover	Russet Norkotah + 3 T/ac turkey manure	Microbiome optimizer
MN1	2	Burbank	5	Control				Soybean/russet burbank with rye cover/soybean/russet burbank with rye cover	Soybean	Soybean	Russet Burbank then rye	Soybean	Russet Burbank	Worst-case scenario
MN1	3	Burbank	5	Fumigated		Metam Sodium		Russet Burbank with fumigation and rye cover/field corn/soybean/russet burbank with fumigation and rye cover	Soybean, fall metam sodium	Russet Burbank then rye	Corn	Soybean, fall metam sodium	Russet Burbank	Standard practice, Verticillium susceptible
MN1	3	Norkotah	5	Fumigated		Metam Sodium		Russet norkotah with fumigation and rye cover/field corn/soybean/russet norkotah with fumigation and rye cover	Soybean, fall metam sodium	Russet Norkotah then rye	Corn	Soybean, fall metam sodium	Russet Norkotah	Standard practice, scab susceptible
MN1	3	Bannock	5	Control				Bannock with rye cover/field corn/soybean/bannock with rye cover	Soybean	Bannock Russet then rye	Corn	Soybean	Bannock Russet	Standard practice, Verticillium resistant
MN1	3	Burbank	5	Amended	Turkey Manure		1	Russet burbank with fumigation, 3 tons peracre turkey manure, and rye cover/field corn with 5.1 tons per acre turkey manure/field peas with caliente 199 mustard cover/russet burbank with turkey manure and rye cover	Soybean, fall metam sodium	Russet Burbank + 3 T/ac turkey manure then rye	Corn + 5.1 T/ac turkey manure	Field peas, then mustard cv 'Caliente 199' cover	Russet Burbank + 3 T/ac turkey manure	Microbiome optimizer
MN1	3	Norkotah	5	Amended	Turkey Manure		1	Russet norkotah with fumigation, 3 tons per acre turkey manure, and rye cover/field corn with 5.1 tons per acre turkey manure/field peas with caliente 199 mustard cover/russet norkotah with turkey manure and rye cover	Soybean, fall metam sodium	Russet Norkotah + 3 T/ac turkey manure then rye	Corn + 5.1 T/ac turkey manure	Field peas, then mustard cv 'Caliente 199' cover	Russet Norkotah + 3 T/ac turkey manure	Microbiome optimizer
MN1	3	Burbank	5	Control				Russet burbank with rye cover/field corn/soybean/russet burbank with rye cover	Soybean	Russet Burbank then rye	Corn	Soybean	Russet Burbank	Worst-case scenario
MN2	2	Burbank	5	Fumigated		Metam Sodium		Field pea with rye cover/russet burbank with rye cover/spring wheat/russet burbank with fumigation	Field pea then oats, fall fumigant	Field pea then oats then rye	Russet Burbank	Wheat, fall fumigation	Russet Burbank	Standard practice, Verticillium susceptible
MN2	2	Burbank	5	Amended	Turkey Manure			Field pea with rye cover/russet burbank with rye cover/corn with 3 tons per acre turkey manure/russet burbank	Field pea then oats, fall fumigant	Field pea then oats then rye	Russet Burbank	Corn + 3 T/ac turkey manure	Russet Burbank	Turkey manure, no fumigation in 2022
MN2	2	Burbank	5	Control			1	Field pea with rye cover/russet burbank with rye cover/spring wheat with caliente Rojo incorporated mustard/russet burbank	Field pea then oats, fall fumigant	Field pea then oats then rye	Russet Burbank	Wheat then mustard cv. 'Caliente Rojo'	Russet Burbank	Commonly-used mustard cover crop cv, no fumigation in 2022
MN2	2	Burbank	5	Amended	Turkey Manure			Field pea with rye cover/russet burbank with rye cover/corn with 6 tons per acre turkey manure/russet burbank	Field pea then oats, fall fumigant	Field pea then oats then rye	Russet Burbank	Corn + 6 T/ac turkey manure	Russet Burbank	Intense turkey manure, no fumigation in 2022
MN2	2	Burbank	5	Control			1	Field pea with rye cover/russet burbank with rye cover/spring wheat with caliente 199 incorporated mustard/russet burbank	Field pea then oats, fall fumigant	Field pea then oats then rye	Russet Burbank	Wheat then mustard cv. 'Caliente 199'	Russet Burbank	Alternative mustard cover crop cv, no fumigation in 2022
MN2	2	Bannock	5	Control				Field pea with rye cover/bannock with rye cover/spring wheat/bannock	Field pea then oats, fall fumigant	Field pea then oats then rye	Bannock Russet	Wheat	Bannock Russet	Standard practice, Verticillium resistant
MN2	3	Burbank	5	Fumigated		Metam Sodium		Russet burbank with rye cover/corn/spring wheat/russet burbank with fumigation	Field pea then oats, fall fumigant	Russet Burbank	Corn	Wheat, fall fumigation	Russet Burbank	Standard practice, Verticillium susceptible
MN2	3	Burbank	5	Amended	Turkey Manure			Russet burbank with rye cover/corn with 3 tons per acre turkey manure/spring wheat/russet burbank	Field pea then oats, fall fumigant	Russet Burbank	Corn + 3 T/ac turkey manure	Wheat	Russet Burbank	Turkey manure, no fumigation in 2022
MN2	3	Burbank	5	Control			1	Russet burbank with rye cover/corn/spring wheat with caliente rojo incorporated mustard/russet burbank	Field pea then oats, fall fumigant	Russet Burbank	Corn	Wheat then mustard cv. 'Caliente Rojo'	Russet Burbank	Commonly-used mustard cover crop cv, no fumigation in 2022
MN2	3	Burbank	5	Amended	Turkey Manure			Russet burbank with rye cover/corn with 6 tons per acre turkey manure/spring wheat/russet burbank	Field pea then oats, fall fumigant	Russet Burbank	Corn + 6 T/ac turkey manure	Wheat	Russet Burbank	Intense turkey manure, no fumigation in 2022
MN2	3	Burbank	5	Amended	Turkey Manure		1	Russet burbank with rye cover/corn with 3 tons per acre turkey manure/spring wheat with caliente 199 incorporated mustard/russet burbank	Field pea then oats, fall fumigant	Russet Burbank	Corn	Wheat then mustard cv. 'Caliente 199'	Russet Burbank	Alternative mustard cover crop cv, no fumigation in 2022
MN2	3	Bannock	5	Control				Bannock/corn/spring wheat/bannock	Field pea then oats, fall fumigant	Bannock Russet	Corn	Wheat	Bannock Russet	Standard practice, Verticillium resistant
OR	2	Burbank	4	Control				Wheat/russet burbank/wheat/russet burbank.		Wheat****	Russet Burbank	Wheat	Russet Burbank	Standard variety - no fumigation
OR	2	Norkotah	4	Control				Wheat/russet norkotah/wheat/russet norkotah.		Wheat	Russet Norkotah	Wheat	Russet Norkotah	Early variety - no fumigation
OR	2	Norkotah	4	Fumigated		Metam Sodium		Wheat/russet norkotah with fumigation/wheat/russet norkotah with fumigation.		Wheat, fall metam fumigation	Russet Norkotah	Wheat, fall metam fumigation	Russet Norkotah	Early variety - with fumigation
OR	2	Norkotah	4	Control			1	Wheat/russet norkotah/wheat/russet norkotah. Mustard green manure applied each year.		Green manure crop	Russet Norkotah	Green manure crop	Russet Norkotah	Early variety - intense green manure crop
OR	2	Norkotah	4	Amended	Compost			Wheat/russet norkotah/wheat/russet norkotah. Compost applied each year.		Wheat + 15 T/ac compost	Russet Norkotah	Wheat + 15 T/ac compost	Russet Norkotah	Early variety - intense compost
OR	2	Norkotah	4	Amended	Compost		1	Wheat/russet norkotah/wheat/russet norkotah. Compost and mustard green manure applied each year.		Green manure crop + 15 T/ac compost	Russet Norkotah	Green manure crop + 15 T/ac compost	Russet Norkotah	Early variety - "kitchen sink"
OR	3	Burbank	4	Control				Russet burbank/corn/wheat/russet burbank.		Russet Burbank	Corn	Wheat	Russet Burbank	Standard variety - no fumigation
OR	3	Norkotah	4	Control				Russet norkotah/corn/wheat/russet norkotah.		Russet Norkotah	Corn	Wheat	Russet Norkotah	Early variety - no fumigation
OR	3	Norkotah	4	Fumigated		Metam Sodium		Russet norkotah with fumigation/corn/wheat/russet norkotah with fumigation.		Spring Metam fumigation, Russet Norkotah	Corn	Wheat, fall metam fumigation	Russet Norkotah	Early variety - with fumigation
OR	3	Norkotah	4	Control			1	Russet norkotah/corn/wheat and mustard/russet norkotah. Mustard green manure applied each year.		Russet Norkotah then mustard	Corn	Wheat then mustard	Russet Norkotah	Early variety - intense fall mustard
OR	3	Norkotah	4	Amended	Compost			Russet norkotah/corn/wheat/russet norkotah. Compost applied each year.		Russet Norkotah	Corn + 15 T/ac compost	Wheat + 15 T/ac compost	Russet Norkotah	Early variety - intense compost
OR	3	Norkotah	4	Amended	Compost		1	Russet norkotah/corn/wheat/russet norkotah. Compost and mustard green manure applied each year.		Russet Norkotah then mustard	Corn + 15 T/ac compost	Wheat + 15 T/ac compost then mustard	Russet Norkotah	Early variety - "kitchen sink"
WI	2	Burbank	5	Control				Soybean/russet burbank with fumigation/snapbean/russet burbank		Soybean, fall fumigation	Russet Burbank	Snapbean	Russet Burbank	Standard variety, conventional, no fumigation in 2022
WI	2	Yukon Gold	5	Control				Soybean/yukon gold with fumigation/snapbean/yukon gold		Soybean, fall fumigation	Yukon Gold	Snapbean	Yukon Gold	Fresh-market variety, conventional, no fumigation in 2022
WI	2	Burbank	5	Fumigated		Metam Sodium		Soybean/russet burbank with fumigation/snapbean/russet burbank with fumigation		Soybean, fall fumigation	Russet Burbank	Snapbean, fall fumigation	Russet Burbank	Standard variety, conventional, repeat fumigation in 2022
WI	2	Yukon Gold	5	Fumigated		Metam Sodium		Soybean/yukon gold with fumigation/snapbean/yukon gold with fumigation		Soybean, fall fumigation	Yukon Gold	Snapbean, fall fumigation	Yukon Gold	Fresh-market variety, conventional, repeat fumigation in 2022
WI	2	Burbank	5	Control				Soybean/russet burbank with fumigation/snapbean/winter rye and canola mix cover/russet burbank		Soybean, fall fumigation	Russet Burbank	Snapbean then winter rye + canola	Russet Burbank	Standard variety, beneficial management practices, no fumigation in 2022
WI	2	Yukon Gold	5	Control				Soybean/yukon gold with fumigation/snapbean/winter rye and canola mix cover/yukon gold		Soybean, fall fumigation	Yukon Gold	Snapbean then winter rye + canola	Yukon Gold	Fresh-market variety, beneficial management practices, no fumigation in 2022
WI	3	Burbank	5	Control				Russet burbank with fumigation/corn/snapbean/russet burbank	Fall fumigation	Russet Burbank	Corn	Snapbean	Russet Burbank	Standard variety, conventional, no fumigation in 2022
WI	3	Yukon Gold	5	Control				Yukon gold with fumigation/corn/snapbean/yukon gold	Fall fumigation	Yukon Gold	Corn	Snapbean	Yukon Gold	Fresh-market variety, conventional, no fumigation in 2022
WI	3	Burbank	5	Fumigated		Metam Sodium		Russt burbank with fumigation/corn/snapbean/russet burbank with fumigation	Fall fumigation	Russet Burbank	Corn	Snapbean, fall fumigation	Russet Burbank	Standard variety, conventional, repeat fumigation in 2022
WI	3	Yukon Gold	5	Fumigated		Metam Sodium		yukon gold with fumigation/corn/snapbean/yukon gold with fumigation	Fall fumigation	Yukon Gold	Corn	Snapbean, fall fumigation	Yukon Gold	Fresh-market variety, conventional, repeat fumigation in 2022
WI	3	Burbank	5	Control				Russet burbank with fumigation/corn/snapbean/winter rye and canola mix cover/russet burbank	Fall fumigation	Russet Burbank	Corn	Snapbean then winter rye + canola	Russet Burbank	Standard variety, beneficial management practices, no fumigation in 2022
WI	3	Yukon Gold	5	Control				Yukon gold with fumigation/corn/snapbean/winter rye and canola mix cover/yukon gold	Fall fumigation	Yukon Gold	Corn	Snapbean then winter rye + canola	Yukon Gold	Fresh-market variety, beneficial management practices, no fumigation in 2022
Footnotes
* "Cover crop" (CO) is a blend of seven crops: Sordan 79 (6 lbs/ac), Terranova radish (4 lbs/ac), Doublet or Adios radish (4 lbs/ac), hot mustard (1 lb/ac), Ethiopian cabbage (1 lb/ac), purple top turnip (1 lb/ac), and buckwheat (1 lb/ac). It is "tilled lightly near harvest," after which it resprouts and may have living root until December.
** Summer green manure (ID): a mixture of Austrian winter pea (48%), radish (45%), and purple top turnip (7%).
*** Chicken litter (MI) had NPK of 4-3-2.
**** Winter wheat cover after each year in each treatment (OR).
"Then" indicates that the second crop follows the first without overlap.
"/" indicates that the second crop is underseeded into the first (except in "T/ac").
"+" indicates that the two crops are grown concurrently.
