## Supplementary material for "Compost amendments to potato soils enrich yield-associated members of soil microbiomes across the continental US": table_S2

field_site	treatment	rotation_length_(years)	treatment_effect_on_total_yield_relative_to_control	target_ASVs_found	timepoint_target_ASVs_found_in(DAP=days_after_planting)	bacterial_target_ASVs	eukaryotic_target_ASVs	target_ASV_association_with_total_yield	microbiome_informed_model_found	n_observations_in_model	soil_chemical_changes_related_to_treatment	model_type	model_notes	model_p	model_R2 (multiple R2 for lms, R2 of the total yield for the SEMs)	Yield increase as an effect of treatment on microbiome (cwt/ac)	Percent yield increase as an effect of treatment on microbiome (relative to control)
CO	Amended	2	no effect	no
ID	Amended	2	no effect	no
ME1	Amended	2	increase	yes	both	ASV1497, ASV4373 60 DAP	ASV1906 at planting, ASV1642 60 DAP, ASV501 in both	positive	yes	25	none found	lm	Total.yield ~ Amended + cultivar + cumulative target ASV abundance, for ASVs 501 and 1906 at planting. Cultivars coded as dummy variables.	0.001029	0.5301	31.8	21.3
MI	Amended	2	no effect	yes	at planting	ASV534		positive	no
MN1	Amended	2	no effect	no
MN2	Amended	2	no effect	yes	60 DAP	ASV534	ASV493	positive	no
OR	Amended	2	increase	yes	both	ASV6264 at planting, ASV1254, ASV21630, ASV2399, ASV3632, ASV4948, ASV5076, ASV7919, ASV792 60 DAP		positive	yes	13	Percent OM, Nitrate-N, P-bray, bulk respiration, pH all increased, NH4-N decreased	lm	Total.yield ~ Amended + cumulative target ASV abundances 60 DAP. Omitted non-Norkotah cultivars. Percent OM does not increase cumulative target ASV abundances (lm p-value 0.56, F-statistic 0.35)	0.005467	0.7281	115.5	23.2
CO	Amended	3	no effect	no
ID	Amended	3	increase	yes	both	ASV3781 in both, ASV12474, ASV17047, ASV2340, ASV2345, ASV2589, ASV4416, ASV4825, ASV4830 60 DAP		positive	yes	16	Percent OM, pH, P increased	SEM	Amendment increases cumulative abundance of the 60 DAP bacterial target ASVs, not through OM or pH or P, and the cumulative abundance of these ASVs increases yields. Best model included amendment increasing OM, but OM not significantly increasing target ASVs. Omitted non-Norkotah cultivars.	0.275	0.6140417	52.3	10.4
ME1	Amended	3	increase	no
MI	Amended	3	no effect	yes	both	ASV1426 at planting	ASV161 ASV80 at planting, ASV1099 ASV1194 in both	positive	no
MN1	Amended	3	no effect	yes	60 DAP	ASV792		positive	no
MN2	Amended	3	decrease	no
OR	Amended	3	no effect	yes	both	ASV11985 at planting, ASV25317 60 DAP		both	no
ID	Fumigated	2	no effect	no
ME1	Fumigated	2	no effect	yes	at planting		ASV308	positive	no
MI	Fumigated	2	no effect	no
MN1	Fumigated	2	no effect	yes	60 DAP	ASV2		negative	no
MN2	Fumigated	2	no effect	no
OR	Fumigated	2	no effect	yes	at planting	ASV7460		positive	no
WI	Fumigated	2	increase	no
ID	Fumigated	3	increase	no
MI	Fumigated	3	no effect	no
MN1	Fumigated	3	no effect	yes	60 DAP	ASV331		positive	no
MN2	Fumigated	3	no effect	yes	60 DAP	ASV44		negative	no
OR	Fumigated	3	no effect	yes	60 DAP		ASV2495	positive	yes	15	none found	lm	Total.yield ~ 60 DAP abundance of ASV2495 + Fumigated + cultivar. Cultivars coded as dummy variables.	0.01321	0.6088	14.2	2.6
WI	Fumigated	3	increase	no
ME1	Mustard	2	no effect	no
MN2	Mustard	2	no effect	no
OR	Mustard	2	no effect	yes	60 DAP	ASV17079	ASV1705	negative	no
ME1	Mustard	3	no effect	no
MN2	Mustard	3	no effect	no
OR	Mustard	3	no effect	yes	both	ASV270, ASV2762, ASV3009, ASV3745 at planting, ASV574 in both		negative	yes	12	pH decreased, Nitrate-N increased	SEM	Brassica increases nitrate, decreases pH, and increases cumulative target ASV abundances at planting, abundances decrease yields. Best SEM included pH, but not nitrate. Omitted non-Norkotah cultivars.	0.099	0.6677	-140.4	-26.4
